# The haemodynamics of the human placenta in utero

**DOI:** 10.1101/2020.02.07.938589

**Authors:** Neele S. Dellschaft, George Hutchinson, Simon Shah, Nia W. Jones, Chris Bradley, Lopa Leach, Craig Platt, Richard Bowtell, Penny A. Gowland

## Abstract

We have used MRI to provide important new insights into the function of the human placenta *in utero*. We have measured slow net flow and high net oxygenation in the placenta *in vivo*, which are consistent with efficient delivery of oxygen from mother to fetus. Our experimental evidence substantiates previous hypotheses on the effects of spiral artery remodelling *in utero*, and also indicates rapid venous drainage from the placenta, which is important since the outflow has been largely neglected in the past. Furthermore, beyond Braxton Hicks contractions, which involve the entire uterus, we have identified a new physiological phenomenon, the ‘*utero-placental pump*’, by which the placenta and underlying uterine wall contract independently of the rest of the uterus, expelling maternal blood from the intervillous space.
