## Supplementary material for "The haemodynamics of the human placenta in utero": S5 Table

### Sheet: Sheet1
MR sequence parameters
	IVIM and kurtosis diffusion	Velocity encoding	Susceptibility / for contraction data
Acquisition readout	Spin-echo	Spin-echo	Gradient-echo
TR / TE (ms/ms)	1800 / 61.4	1800 / 67.7	9000 / 35 (9000 / 20 for CP)
Resolution (mm3, acq.)	2.5 x 2.5 x 6	2.5 x 2.5 x 6	2.4 x 2.4 x 4
FOV (mm3)	400 x 400 x 54	400 x 400 x 54	400 x 400 x 200
Slices	5	5	50
Number of repeats	2	3	-
Gradient directions for PGSE	Oblique	x, y and z separately
Diffusion-weighting (b-values, s/mm2)	0, 1, 3, 9, 18, 32, 54 ,88, 110, 147, 180, 200, 230, 270, 300, 350, 400, 450, 500
Venc (cm/s)		0 and ± 0.5
Gradient amplitude G (mT/m)		0 and 21
Gradient lobe length Δ (ms)	16	3.1
Time between lobes T (ms)	31	34
Scan duration (mins)	3	0.5	10 (one volume acquired every ~10 s)
