## Supplementary material for "The haemodynamics of the human placenta in utero": S1 Data

### Sheet: Demographic Information
ID	Age (y)	Smoker (cig/d)	BMI (kg/m2)	GA at MRI (weeks)	Abdominal circumference centile	estimated fetal weight centile	Gestation at delivery (weeks)	Birth-weight (kg)	Birth weight centile (Fig 4D)	Sex	Labour and delivery	Complications	Doppler	Placental length (mm)	Placental thickness (mm)	Thickness : length ratio (mm/mm; S2 Fig)	Blood flow data	Blood flow overlays	Contraction
HC1	30	0	22.5	28+0	88	59	38+5	3.68	87	boy	S-VD	none	normal PI	202.6	38.6	0.190523	y	y	no*
HC2	28	0	24.3	28+1	49	30	40+6	3.56	56	boy	S-VD	none	normal PI	193.2	34.3	0.177536	y		no
HC3	19	0	23.7	28+6	73	46	36+4	3.03	79	girl	S-VD	none	normal PI	190.6	34.5	0.181007	y	y	P
HC4	28	0	26.7	29+2	72	26	38+3	3.48	79	boy	I-VD	none	normal PI	218.8	33.4	0.152651	y		no*
HC5	37	0	24.4	30+2	69	35	39+6	3.94	91	boy	S-AVD	none	normal PI	221.3	29.1	0.131496	y		yes*
HC6	37	0	24.8	30+3	92	45	39+1	2.95	30	girl	ElCS	none	normal PI	136	39.8	0.292647	y	y	yes
HC7	30	0	22.8	31+2	71	67	40+0	3.73	87	girl	I-AVD	none	normal PI	232.6	46	0.197764	y	y	no
HC8	30	0	18.7	31+3	37	22	38+4	2.86	22	boy	I-AVD	none	normal PI	209.9	25.2	0.120057	y	y	P
HC9	32	0	27.1	32+0	80	60	38+5	3.68	87	boy	S-VD	none	normal PI	251	42.2	0.168127	y	y	no
HC10	25	0	25.3	32+5	85	47	37+2	3.08	72	girl	S-VD	none	normal PI	212.2	37.8	0.178134	y		no
HC11	35	0	22.7	32+5	>95	70	39+3	4.15	97	boy	S-VD	none	normal PI	158.6	50.1	0.315889	y		yes
HC12	31	0	22.3	33+1	44	55	41+1	4	92	girl	S-VD	none	normal PI	216.2	27	0.124884	y		P
HC13	28	0	29.7	33+4	76	51	36+4	2.72	41	boy	EmCS	none	normal PI	186.2	48.9	0.262621	y		P
HC14	32	0	29.8	36+5	39	22	37+1	2.83	41	boy	ElCS	none	normal PI	162	28.2	0.174074	y		no*
HC15	34	0	27.5	29+0	86	39	41+3	3.86	76	boy	S-VD	none	normal PI	204.1	53.9	0.264086			yes
HC16	25	0	25.1	30+4	67	38	33+4	2.02	50	girl	EmCS	AB	normal PI	234.9	59.3	0.252448			yes
HC17	19	0	28.2	31+2	39	18	38+2	3.06	44	boy	I-VD	none	normal PI	184.5	40.7	0.220596			yes
HC18	38	0	18.1	31+6	34	11	35+3	2.78	70	boy	S-VD	none	no Doppler	267	37.6	0.140824			yes
HC19	28	0	22.5	35+2	64	38	36+5	2.55	23	boy	S-VD	none	normal PI	203.6	29.3	0.14391			yes
HC20	20	0	26.8	32+6	81	68	37+5	3.3	82	girl	I-VD	none	normal PI	298.1	43.4	0.145589			no
HC21	25	0	21.5	32+0	10	9	34+3	1.71	7	girl	EmCS	none	normal PI	174.8	37.5	0.214531			no
HC22	31	0	DM	27+4	43	9	40+1	3.31	53	girl	S-VD	none	normal PI	197.2	40.9	0.207404			no
HC23	34	0	29.7	38+6	67	59	39+0	3.69	85	boy	ElCS	none	no Doppler	250.9	40.3	0.16			no
HC24	24	0	30.9	33+3	75	69	33+4	2.25	63	boy	I-AVD	none	normal PI	238.8	45.3	0.189698			no
HC25	32	0	23.7	36+4	>95	>95	37+2	4.03	99	girl	ElCS	none	normal PI	225.2	35.1	0.155861			no
HC26	33	0	26.5	36+5	63	67	38+0	3.82	95	boy	ElCS	none	normal PI	275.6	44.2	0.160377			no
HC27	38	0	27	30+0	38	28	41+0	3.6	59	boy	EmCS	none	no Doppler	248.8	26.6	0.106913			no
HC28	38	0	20.7	33+5	45	26	35+3	2.22	19	boy	EmCS	none	normal PI	307.3	36.1	0.117475			no
HC29	23	0	23.9	27+2	92	51	34+0	2.2	48	boy	S-VD	none	normal PI	204.7	20.4	0.099658			no
HC30	33	0	30.1	35+6	8	6	38+0	2.61	12	boy	S-VD	none	normal PI	189.8	49.8	0.262381			no
HC31	31	0	20	35+1	10	10	38+4	2.75	20	girl	S-VD	none	no Doppler	233.5	41	0.175589			no
HC32	33	0	22.2	32+4	72	40	41+2	3.37	33	boy	S-AVD	none	normal PI	203.5	37.8	0.185749			no
HC33	30	0	25.8	27+5	66	26	41+5	3.58	63	girl	S-VD	none	normal PI	225.2	42.9	0.190497			no
HC34	27	0	24.8	36+0	65	39	38+1	3.35	81	girl	I-VD	none	normal PI	226.1	44.8	0.198142			no
PE1	19	0	30.6	28+2	<5	6	29+6	0.93	5	girl	EmCS	PE, FGR, D	absent EDF	134	37	0.276119	y		P
PE2	29	0	29.4	28+5	<5	<5	30+6	1.31	21	boy	EmCS	PE, FGR	absent EDF	172.8	48.7	0.281829	y	y	P
PE3	41	0	20	31+5	<5	<5	32+0	1.24	4	boy	EmCS	PE, FGR	rev. EDF	132.3	29.7	0.22449	y		yes
PE4	19	7	23.8	32+1	23	7	32+1	1.31	6	boy	EmCS	PE, FGR	absent EDF	219.3	33.7	0.153671	y		P
PE5	27	0	29.3	32+6	13	19	33+1	1.77	37	girl	EmCS	PE, AN	normal PI	202.5	30.7	0.151605	y	y	yes
PE6	36	0	28.6	35+0	66	51	35+4	2.42	33	boy	EmCS	PE	normal PI	205.2	56.4	0.274854	y	y	yes
PE7	35	0	30.1	35+5	<5	<5	35+5	1.94	5	girl	EmCS	PE, FGR	raised PI	195	62	0.317949	y	y	no
PE8	27	0	20.7	28+5	33	5	28+6	1.23	67	girl	EmCS	PE	normal PI	169.9	34.3	0.201883			yes
PE9	27	0	24.6	30+0	41	15	37+2	2.74	38	girl	I-VD	PE	no Doppler	166.7	49.1	0.294541			no
PE10	39	0	22.6	36+0	<5	<5	37+1	2.02	2	girl	EmCS	PE, FGR	normal PI	222	33.1	0.149099			no

### Sheet: Clinical Information PEs
ID	Medication	Blood pressure	Mean arterial pressure	Max urinary protein (mg/mmol)	PAPP-A (MoM)	Human chorionic gonadotropin (MoM)	Alpha fetoprotein (MoM)	Placental weight (g)	Placental weight centile	Feto-placental ratio	Placental histology	Details of placental histology
PE1	A,L,N,I,M,MS	148/110	123	1188	0.78	0.75		no data
PE2	L,MS	149/91	110	106		1.1	1	295	3rd-10th	0.225191	MVM	Eccentric cord insertion (1cm), accelerated villous maturation, distal villous hypoplasia, severe villous ischaemia and multiple variably aged infarction (<1%), decidual arteriopathy
PE3	A,L,N	136/82	100	18	0.86	0.9		236	<3rd	0.190323	MVM	Marginal cord insertion, accelerated villous maturation, distal villous hypoplasia, maternal decidual arteriopathy
PE4	A,L,N	137/91	106	884	Declined			291	3rd-10th	0.222137	MVM	Eccentric cord insertion (1cm), accelerated villous maturation, villous ischaemia and old/established infarction 5%
PE5	A,L,H,MS	159/70	100	828	Declined			no data
PE6	L,N	143/89	107	699	0.15	1.37		no data
PE7	L	142/92	109	960	1.02	1.05		no data
PE8	L,N,MS	148/93	111	253		1.17	0.9	276	10-50th	0.22439	MVM	Marginal cord insertion, lobular infarction (10% of volume), decidual arteriopathy including atherosis

### Sheet: ContractionHaemodynamic Results
	CONTRACTION DATA					fIVIM				K				D				|v|					Velocity of flow adjacent to the basal plate						Susceptibility and T2*
ID	Decrease in placental bed area on contratcion (%; Fig 5B)	Increase in area of rest of wall (%; Fig 5B)	Decrease in placental volume on contraction (%; Fig 5B)	Contraction before (B) or after (A) starting oxygen?	Contraction sensed by woman at time of scan?	Mean fIVIM in the chorionic plate (Fig 3C; %)	Mean fIVIM in the placenta (Fig 3C; %)	Mean fIVIM in the basal plate (Fig 3C; %)	Mean fIVIM in the uterine wall (Fig 3C; %)	Mean K in the chorionic plate	Mean K in the placenta (Fig 3D)	Mean K in the basal plate	Mean K in the uterine wall	Mean D in the chorionic plate (x10-3 mm2/s)	Mean D in the placenta (x10-3 mm2/s)	Mean D in the basal plate (x10-3 mm2/s)	Mean D in the uterine wall (x10-3 mm2/s)	Mean velocity in the chorionic plate (Fig 2B; cm/s)	Mean velocity in the placenta (Fig 2B; cm/s)	Mean velocity in the basal plate (Fig 2B; cm/s)	Mean velocity in the uterine wall (Fig 2B; cm/s)	Mean velocity in placental fast moving voxels (Fig 2D; cm/s)	Mean velocity at theta 0-30° (inflow; Fig 2F)	Mean velocity at theta 30-60° (inflow; Fig 2F)	Mean velocity at theta 60-90° (inflow; Fig 2F)	Mean velocity at theta 90-120° (outflow; Fig 2F)	Mean velocity at theta 120-150° (outflow; Fig 2F)	Mean velocity at theta 150-180° (outflow; Fig 2F)	Mean susceptibility (Fig 4B; ppm)	Standard deviation of susceptibility (Fig 4B; ppm)	Mean T2* in placenta (Fig 4D; ms)
HC1						0.383396	0.271315	0.376694	0.45032	0.915252	0.824816	0.91626	1.05489	2.6	2.1	2.4	2.5	0.116916	0.0487811	0.0823811	0.105077	0.12	0.131928	0.0990035	0.0845545	0.0512179	0.0954327	0.1283	0.00042217	0.0268674	47.0619
HC2						0.217038	0.295369	0.524458	0.507533	0.97595	1.06389	1.21949	1.06352	2.1	2	2.5	2.8	0.0569969	0.0487664	0.0854589	0.132096	0.11	0.123688	0.144182	0.0364003				0.00713945	0.0287824	45.2867
HC3						0.2669	0.28295	0.489439	0.509714	0.959536	0.896851	1.28158	1.59239	1.9	1.9	2.4	2.4	0.0910603	0.0491005	0.0667926	0.114139	0.13							0.00862163	0.0272631
HC4						0.431519	0.320704	0.430043	0.549566	1.48727	0.9192	0.995392	1.23051	2.4	2.6	3.2	3.1												-0.00336223	0.0226084	57.1942
HC5														0	0	0	0	0.123734	0.061273	0.0721793	0.118857	0.17							-0.0020535	0.0288277	39.0823
HC6	-9	5	-5	B	occ.	0.31933	0.274347	0.343295	0.383006	1.80532	1.62387	2.00149	2.12559	1.4	1.3	1.3	1.8	0.111304	0.0499967	0.0386223	0.043263	0.13	0.0906398	0.0706759	0.0383743	0.0397073	0.0515641	0.112099	0.00849701	0.0445741	31.4855
HC7						0.288703	0.21233	0.236861	0.247505	3.13078	1.23363	1.21369	1.21312	1.4	1.6	1.8	1.9	0.0763787	0.0385034	0.0350605	0.0418954	0.11				0.0241621	0.0383037	0.0455896	-0.00253501	0.0279368	39.2612
HC8						0.281418	0.213068	0.216301	0.323564	0.982158	0.733198	0.93257	1.02429	2	2	2	2.2	0.0824399	0.0466499	0.0496726	0.0957928	0.11	0.0842173	0.0834293	0.0590165	0.0864374	0.0527285	0.0358652	0.00326503	0.0387789	28.0867
HC9						0.282661	0.274509	0.337438	0.340445	3.76405	4.42215	4.41333	4.44347	2.3	2	2.2	2.2	0.0620447	0.0521321	0.0606482	0.0957594	0.12	0.0595419	0.0443693	0.0178376	0.0626199	0.111867	0.107829	-0.000230611	0.0501334	30.7464
HC10						0.3122	0.276118	0.36595	0.388492	1.615	0.895052	1.42422	1.51059	2.2	2.1	2	2.2	0.077592	0.0430294	0.0503421	0.089846	0.12	0.0685393	0.113291	0.0873953	0.0296617	0.0532448	0.096125	-0.0099635	0.0355545
HC11	-22	3	-7	B	occ.	0.359122	0.279219	0.410555	0.469998	1.2445	1.76286	1.70628	2.2829	2.4	2.1	2.1	2	0.0830056	0.0526008	0.0698594	0.121294	0.16	0.132421	0.0987975	0.0627435				0.00960333	0.0237992	51.2281
HC12						0.329628	0.229168	0.267195	0.372965	1.37337	1.23412	2.50806	2.10228	2.4	1.9	1.5	1.8	0.103462	0.0556814	0.0599889	0.119018	0.15	0.147866	0.0930247	0.0486224	0.0296629	0.0797675	0.110601	0.00187871	0.037704
HC13						0.462923	0.379415	0.477932	0.478361	3.20926	2.68716	2.8554	2.9503	1.6	1.6	1.8	1.8	0.136336	0.0620167	0.076211	0.102718	0.17	0.0921843	0.0710926	0.0739484	0.0725575	0.0571105	0.109775	0.00148971	0.0421987	30.4779
HC14						0.347873	0.303387	0.331464	0.397047	2.02187	1.39004	1.65113	1.69846	1.8	1.8	1.9	2	0.0819177	0.0475267	0.0542687	0.0861675	0.15							0.000724992	0.0489529	24.7445
HC15	-30	8	-15	A	no
HC16	-12	9	-28	A	no
HC17	-24	8	-23	A	no
HC18	-16, -19	6, 9	-27, -25	B,A	no
HC19	-11	2	-10	B	no data
PE1																													0.0413823	0.0875927	24.0901
PE2						0.308118	0.244899	0.236027	0.241056	5.83412	4.10779	3.24173	2.79465	1.4	1.6	1.7	1.8	0.178559	0.0850379	0.0652323	0.0780386	0.23							0.00591707	0.078921	18.4314
PE3	-24	6	-40	B	no	0.269958	0.258782	0.280971	0.233329	2.90242	3.97183	2.51304	1.80047	2.3	2.3	2.1	1.9	0.193751	0.106033	0.0541173	0.0658304	0.27	0.155477	0.161828	0.13386	0.133569	0.144559	0.200181	0.0013665	0.0892833	20.5145
PE4						0.269018	0.226248	0.250394	0.290237	4.13505	3.04227	3.21848	1.79044	1.6	1.8	2.2	2.4	0.196464	0.0751208	0.077153	0.111444	0.19	0.113332	0.0771203	0.0823195	0.149598	0.195723	0.198354	0.00887622	0.0666688	19.0288
PE5	-25	10	-15	A	occ.	0.388958	0.256876	0.218416	0.35842	1.2009	1.31826	0.830192	1.1809	2	1.7	1.8	2	0.230167	0.0843909	0.0396272	0.0818171	0.21	0.201935	0.151136	0.11712	0.0973277	0.149841	0.232516	0.0117917	0.0984278	18.9539
PE6	-9	3	-10	B	no	0.28847	0.242695	0.270263	0.281334	2.3951	2.01772	1.16399	1.02938	1.8	1.5	1.9	2	0.181931	0.0834549	0.053028	0.05781	0.21	0.137701	0.141236	0.146404	0.15877	0.132253	0.136772	0.00814788	0.100427	13.7647
PE7						0.303389	0.294085	0.359312	0.534309	1.62763	1.07464	1.46393	1.43828	2.3	2.3	2.1	3.1	0.14955	0.0745536	0.10207	0.157851	0.2	0.243297	0.199331	0.0958074	0.115405	0.221554	0.220664	0.0405877	0.0736457	17.1368
PE8	-16, -14	0, 3	-4, -15	B,A	no

### Sheet: Contraction time courses
HC6			HC11			HC15			HC16			HC17			HC18-1			HC18-2			HC19			PE3			PE5			PE6			PE8-1			PE8-2			HC29 (Braxton-Hicks)
time (sec) from start of contraction	change in area of uterine wall covered by placenta (%; Fig 5C)	change in area of uterine wall not covered by placenta (%; Fig 5C)	time (sec) from start of contraction	change in area of uterine wall covered by placenta (%; Fig 5C and S3 Fig)	change in area of uterine wall not covered by placenta (%; Fig 5C and S3 Fig)	time (sec) from start of contraction	change in area of uterine wall covered by placenta (%; Fig 5C)	change in area of uterine wall not covered by placenta (%; Fig 5C)	time (sec) from start of contraction	change in area of uterine wall covered by placenta (%; Fig 5C)	change in area of uterine wall not covered by placenta (%; Fig 5C)	time (sec) from start of contraction	change in area of uterine wall covered by placenta (%; Fig 5C)	change in area of uterine wall not covered by placenta (%; Fig 5C)	time (sec) from start of contraction	change in area of uterine wall covered by placenta (%; Fig 5C)	change in area of uterine wall not covered by placenta (%; Fig 5C)	time (sec) from start of contraction	change in area of uterine wall covered by placenta (%; Fig 5C)	change in area of uterine wall not covered by placenta (%; Fig 5C)	time (sec) from start of contraction	change in area of uterine wall covered by placenta (%; Fig 5C)	change in area of uterine wall not covered by placenta (%; Fig 5C)	time (sec) from start of contraction	change in area of uterine wall covered by placenta (%; Fig 5C)	change in area of uterine wall not covered by placenta (%; Fig 5C)	time (sec) from start of contraction	change in area of uterine wall covered by placenta (%; Fig 5C)	change in area of uterine wall not covered by placenta (%; Fig 5C)	time (sec) from start of contraction	change in area of uterine wall covered by placenta (%; Fig 5C)	change in area of uterine wall not covered by placenta (%; Fig 5C)	time (sec) from start of contraction	change in area of uterine wall covered by placenta (%; Fig 5C)	change in area of uterine wall not covered by placenta (%; Fig 5C)	time (sec) from start of contraction	change in area of uterine wall covered by placenta (%; Fig 5C)	change in area of uterine wall not covered by placenta (%; Fig 5C)	time (sec) from start of contraction	change in area of uterine wall covered by placenta (%; S3 Fig)	change in area of uterine wall not covered by placenta (%; S3 Fig)
0	0	0	0	0	0	0	0	0	0	0	0	0	0	0	0	0	0	0	0	0	0	0	0	0	0	0	0	0	0	0	0	0	0	0	0	0	0	0	0	0	0
44.9	-8.27369	3.97642	14.8	0.726392	0.127575	32.9	-0.273644	-2.97471	12.7	-5.50361	3.04819	32.6	-11.4804	0.671391	11.7	-5.38727	4.01918	12.2	-11.6065	7.42339	18	-1.35486	0.498229	44.7	-2.35663	0.969015	42.6	-1.18271	-0.43197	13.7	-1.24163	-0.438367	31.2	-10.9766	0.242409	29.9	-4.85445	-0.800124	9.4	0.0709306	0.170285
86.6	-9.41003	3.74112	45.2	-5.45581	1.09002	68.2	2.443	-13.1211	35.1	-11.2845	7.86536	68.2	-22.6072	9.00677	23.3	-12.2297	4.72423	24	-16.2252	8.80334	36	-3.44141	0.835835	86.4	-5.80065	1.50517	85.9	-8.50521	2.73603	40.3	-6.05091	-0.114236	40.7	-13.8168	-0.133832	63.5	-11.5469	3.4184	40.1	-2.36608	1.00464
124.2	-7.95294	5.27828	60	-7.43656	1.85887	102.7	5.97607	-27.6202	69.3	-12.4705	8.77781	117.6	-22.6951	5.62499	35.4	-15.961	3.61844	34.9	-20.6425	9.24175	54	-4.27698	0.525789	126.1	-9.1474	2.87201	104.1	-14.3834	5.18669	55.1	-8.73993	-0.438331	52.1	-16.3086	-0.104986	73.9	-13.6623	3.35313	72.5	-3.53759	1.26782
166	-7.80566	5.19982	85.2	-18.5136	3.73532	134.1	6.32537	-31.3983	104.2	-11.9668	8.24985	138.2	-24.7771	4.6912	46.8	-14.3556	3.43773	46.6	-16.9771	7.70979	63	-4.70803	0.155491	152.3	-12.9267	5.0018	122.2	-24.2811	10.3044	70.3	-9.45825	3.47603	63.8	-14.1127	-0.108964	84.5	-13.7959	3.38858	108.8	-2.16741	0.594123
207.2	-8.04154	5.73421	96.8	-21.2926	2.60089	166.4	7.41021	-26.4374				172.9	-22.0639	5.00023	70.5	-9.18723	2.70476	59.1	-16.0604	6.81099	72	-4.86257	-0.157915	179.5	-15.1668	5.822	135.2	-25.4843	9.66286	84.8	-5.30214	1.83897	97.9	-10.2657	-0.465387	95.3	-9.06776	3.10333	142.9	-2.90853	0.249034
248.8	-5.44954	5.12301	109.4	-20.9055	3.60158	201.7	7.81413	-23.8985				197	-20.1645	2.08177	104.9	0.277596	0.391493	69.3	-15.0648	7.10102	81	-6.381	0.303076	208.1	-15.8765	5.08678	148.4	-24.3981	8.54196	98	-2.07774	-0.103496	127.1	-7.9283	-0.424143	106.5	-8.4889	4.12509	178.8	-3.27488	0.0247204
285.8	-4.14237	4.27257	121.9	-22.1351	2.13527										140.8	3.52527	1.38805	105.2	-9.53603	4.55817	87	-11.1882	1.38187	234.4	-14.8461	5.04467	173.9	-19.6108	9.08872	113.2	-1.59066	-0.261903	156.4	-5.08717	-0.280608	117.4	-7.32705	4.9927	215	-3.49414	-0.292107
331.6	-3.36299	3.40403	133.1	-17.5058	1.35379													141.5	-5.65476	3.60355	90	-10.68	1.51613				190	-18.2118	8.38295	127.8	-0.831954	-0.170001				149.2	-4.39543	5.33074
368.8	-3.31852	2.28051	158.9	-11.5402	2.35155																99	-10.3698	1.95574
			191.8	-10.2704	0.228232																108	-10.3938	2.24491
			214.7	-9.24067	-2.83536																117	-9.55138	2.54878
																					126	-9.01275	2.3257
																					153	-8.47161	2.24421
																					180	-7.10181	2.4668
																					207	-5.19453	1.5602

### Sheet: Data fitted to Equation 1
Example placental data fitted to Equation 1 (Fig 3A)
b-values (s/mm2)	High IVIM raw data (ln(S/S0))	High K raw data (ln(S/S0))
0	0	0
1	-0.0751695	-0.053346		Image showing where the example data was collected:
3	-0.407191	-0.0130721		red = high IVIM voxel
9	-0.960351	-0.154151		blue = high K voxel
18	-0.98775	-0.139113
32	-0.86586	-0.232932
54	-1.26316	-0.266268
88	-0.969401	-0.41198
110	-1.13728	-0.760286
147	-1.54275	-1.0116
180	-1.43577	-1.0116
200	-1.21553	-0.909818
230	-1.37942	-0.97651
270	-1.57554	-0.760286
300	-1.49549	-0.732888
350	-1.86322	-1.08571
400	-1.6809	-1.16575
450	-2.00632	-1.39937
500	-2.05896	-1.16575
