## Supplementary material for "The haemodynamics of the human placenta in utero": S1 Table

### Sheet: Sheet1
Glossary
DWI	Diffusion weighted imaging: MRI scans that are sensitive to water diffusion but also small scale movements that are incoherent at the scale of an MRI voxel
IVIM	IntraVoxel Incoherent Motion: characterising the effect of incoherent motion (on a larger scale than diffusion) using DWI
Kurtosis	Description of non Gaussian diffusion used in MRI. In this context we believe it characterises driven percolation through the intervillous space
PCA	Phase contrast angiography: MRI scans in which the phase of the MRI signal is sensitized to velocity of any net movement of the content of the voxels (assuming equal signal contribution from all flow components)
Susceptibility χ	MRI measurements of the magnetic susceptibility of a tissue. This measure of the susceptibility of a material to being magnetisable and in this case it is directly related to the haemoglobin saturation and tissue oxygenation more generally (but can also be affected by tissue iron content, fat content and calcifications)
QSM	Quantitative Susceptibility Mapping: MRI measurements of the magnetic susceptibility of a tissue. This measure of the susceptibility of a material to being magnetisable and in this case it is directly related to the haemoglobin saturation and tissue oxygenation more generally (but can also be affected by tissue iron content, fat content and calcifications)
T2* weighted imaging	In this context MRI scans that are sensitive to the inhomogeneous distribution of deoxygenated blood and also to some extent changes in the tissue composition of the placenta
Voxel	The physical region within the human body from which the signal in each picture element (pixel) of the final MRI scan is obtained.
