## Supplementary material for "The haemodynamics of the human placenta in utero": S2 Table

### Sheet: Sheet1
Summary of demographic data
	Blood flow cohort			Contraction cohort
	HC	PE	P-value	HC	PE	P-value
n	14	7		34	10
Age, years	30 [5]	26 [17]	0.80	31 [7]	28 [12]	0.92
BMI, kg/m2	24.4 [4.2]	29.3 [6.3]	0.11	24.8 [4.6]	26.6 [7.5]	0.45
Birth weight, kg	3.52 [0.86]	1.31 [0.70]	<0.0001	3.31 [0.94]	1.54 [0.88]	<0.0001
Birth weight centile, %	79 [47]	6 [28]	0.0002	63 [47]	14 [33]	0.0002
Gestational age at birth, weeks+days	38+5 [19d]	32+1 [33d]	<0.0001	38+3 [24d]	32+5 [38d]	<0.0001
Gestational age at MRI, weeks+days	31+2 [25d]	32+1 [44d]	0.54	32+0 [30d]	31+6 [45d]	0.82
Parity, n	0.5 [0-2]	0 [0-2]	0.92	0.5 [0-3]	0.5 [0-2]	0.81
