## Supplementary material for "The haemodynamics of the human placenta in utero": S3 Table

### Sheet: A
Consolidated results and statistical outcomes - A
		n	Chorionic plate		Placenta		Basal plate		Uterine wall		P Friedman		P Wilcoxon (if <0.05)
fIVIM	HC	13	0.32 [0.09]		0.28 [0.05]		0.37 [0.15]		0.40 [0.14]		<0.001		0.013 (P v CP); 0.002 (CP v UW); 0.001 (P v BP); 0.004 (BP v UW); 0.001 (P v UW)
	PE	6	0.30 [0.06]		0.25 [0.03]		0.26 [0.07]		0.29 [0.16]		0.122
	P MW		0.41		0.18		0.046 (U=16)		0.058
K	HC	13	1.49 [1.60]		1.23 [0.80]		1.42 [1.15]		1.59 [1.07]		0.016		0.006 (P v BP); 0.003 (P v UW)
	PE	6	2.65 [3.04]		2.53 [2.75]		1.99 [2.14]		1.61 [0.91]		0.014		0.028 (CP v UW); 0.028 (BP v CP)
	P MW		0.11		0.058		0.64		0.83
Velocity [cm/s]	HC	13	0.08 [0.04]		0.05 [0.01]		0.06 [0.02]		0.10 [0.03]		<0.001		0.013 (P v BP); 0.001 (BP v UW); 0.002 (P v UW); 0.001 (CP v P); 0.006 (CP v BP)
	PE	6	0.19 [0.03]		0.08 [0.02]		0.06 [0.03]		0.08 [0.06]		0.010		0.028 (BP v UW); 0.028 (CP v P); 0.028 (CP v BP); 0.046 (CP v UW)
	P MW		<0.001 (U=0)		<0.001 (U=0)		0.90		0.42
D [x10-3 mm2/s]	HC	13	2.1 [0.7]		2.0 [0.4]		2.0 [0.6]		2.2 [0.6]		0.021		0.004 (P v UW); 0.026 (BP v UW)
	PE	9	1.9 [0.8]		1.8 [0.7]		2.0 [0.4]		2.0 [0.7]		0.22
	P MW		0.42		0.64		0.64		0.90

### Sheet: B
Consolidated results and statistical outcomes - B
		n	Placenta
Highest velocity [cm/s]	HC	13	0.13 [0.04]
	PE	9	0.21 [0.04]
	P MW		<0.001 (U=0)
Susceptibility [x10-3 ppm]	HC	14	11 [97]
	PE	7	89 [347]
	P MW		0.010 (U=15)
T2* [ms]	HC	11	39.1 [16.6]
	PE	7	19.0 [3.4]
	P MW		<0.001 (U=0)
