## Supplementary material for "The haemodynamics of the human placenta in utero": S4 Table

### Sheet: Sheet1
Review of fIVIM measurements in the uteroplacental unit in compromised pregnancies
Source	b values [s/mm2]	Other parameters if available	Demographics	ROI	Variation in fIVIM
Moore et al 20009	0, 0.2, 3, 15, 47, 80, 115, 206, 246, 346, 468	0.5T TE = 115 ms 3.5x2.5 mm SL = 7 mm	13 HC and 7 IUGR based on individualised birthweight	Outer zone probably included basal plate based on images.	Reduced in outer zone for IUGR (not significant in inner zone).
Moore et al 20088	0–452	0.5T TE> 80 ms 3.5x2.5 mm SL = 7 mm	PE and IUGR based on individualized birthweight	Basal plate (placenta not considered)	Reduced in basal plate for PE rather than IUGR
Derwig et al 201310	0, 0.7, 3, 9, 18, 32,54, 88, 147, 252, 500	1.5T, TE = 69 ms 3.75x3.75 mm SL = 4 mm	14 HC + 23 SGA; 24-29 weeks.	Basal plate and placenta separately	Lower across basal plate for SGA. NS trend in central placental ROI.
Sohlberg et al 201413	0, 200, 400, 600, 800	1.5T	22 HC and 16 PE; 22-41 weeks	Placenta probably included Basal Plate (‘as large a region as possible’).	fIVIM decreased in placenta late PE, increased in early PE
Sohlberg et al 201512	0, 200, 400, 600 and 800	1.5T, SL = 6 mm Excluded areas of signal loss and poor fit.	22 HC and 13 PE/IUGR; < 34 weeks Placenta ROI not shown	Placenta (includes some basal plate from figures)	Significant difference between controls and IUGR or PE or both.
Jakab et al 201711	0, 10, 20, 30, 40, 60, 80, 100, 150, 200, 300, 400, 500, 600, 700, 800, 900	1.5T and 3T TE = 75 ms 2x2 mm SL = 3-4 mm	N=33, 17-36 weeks, all had abnormalities.	Placenta and basal plate joint ROI based on images.	No change in compromised group, apparently separated on somatic abnormalities
Siauve et al 201914	0, 15, 47, 80, 115, 206, 246, 346, 468, 700 and 1000	1.5T, TE = 87 ms (Small voxels as matrix is 256x256) SL=5 mm	N=55, <34 weeks, all awaiting termination for fetal abnormalities	Placenta (may include some of basal plate from figures)	Significantly lower in FGR
